# Ultra-small cells and DPANN genome unveiled inside an extinct vent chimney

**DOI:** 10.1101/2021.03.08.430540

**Authors:** Hinako Takamiya, Mariko Kouduka, Hitoshi Furutani, Hiroki Mukai, Takushi Yamamoto, Shingo Kato, Yu Kodama, Naotaka Tomioka, Motoo Ito, Yohey Suzuki

## Abstract

Chemosynthetic organisms flourish around deep-sea hydrothermal vents where energy-rich fluids are emitted from metal sulfide chimneys. In contrast to actively venting chimneys, the nature of microbial life in extinct chimneys without fluid venting remains largely unknown. Here, the occurrence of ultra-small cells in silica-filled grain boundaries inside an extinct chimney is demonstrated by high-resolution bio-signature mapping. The ultra-small cells are associated with extracellularly precipitated Cu_2_O nanocrystals. Single-gene analysis shows that the chimney interior is dominated by a member of Pacearchaeota known as a major phylum of DPANN. Genome-resolved metagenomic analysis reveals that the chimney Pacearchaeota member is equipped with a nearly full set of genes for fermentation-based energy generation from nucleic acids, in contrast to previously characterized Pacearchaeota members lacking many genes for nucleic acid fermentation. We infer that the ultra-small cells associated with silica and extracellular Cu_2_O nanocrystals in the grain boundaries are Pacearchaeota, on the basis of the experimentally demonstrated capability of silica to concentrate nucleic acids from seawater and the presence of Cu-exporting genes in a reconstructed Pacearchaeota genome. Given the existence of ~3-billion-year-old submarine hydrothermally deposited silica, proliferation of microbial life using silica-bound nucleic acids might be relevant to the primitive vent biosphere.
