## Supplementary material for "Ultra-small cells and DPANN genome unveiled inside an extinct vent chimney": https://sendfile.s.u-tokyo.ac.jp/public/gjZMQATJCYDALW8BHXx4z5QQTnFQ9nrK_sSe9MWR0Rvb

### Sheet: Table_S1
Table S1. Phylogenetic affiliations and distributions of phylotypes and their similarities to those previously reported from metal sulfide deposits.
Phylotypes	Ipdc		Taxonomy
	Exterior	Interior	Order or Family
			(class)
β-Proteobacteria
SMT-Pika 3	53		Ralstoniaceae (Burkholderiales)
γ-Proteobacteria
SMT-Pika 4	3	57	Chromatiaceae (Chromatiales)
SMT-Pika 9	2	27	Chromatiaceae (Chromatiales)
SMT-Pika 16		19	Chromatiaceae (Chromatiales)
SMT-Pika 17	1	15	Chromatiaceae (Chromatiales)
SMT-Pika 24		8	Chromatiaceae (Chromatiales)
SMT-Pika 33		5	Chromatiaceae (Chromatiales)
SMT-Pika 11	25		(Chromatiales)
SMT-Pika 20	11	2	(Chromatiales)
SMT-Pika 27	7		(Chromatiales)
SMT-Pika 28		7	Xanthomonadaceae (Xanthomonadales)
SMT-Pika 25	8
SMT-Pika 31	2	4
δ-Proteobacteria
SMT-Pika 35	5		Nitrospinaceae (Desulfobacterales)
Unclassified Proteobacteria
SMT-Pika 18		15	(Proteobacteria)
SMT-Pika 22	2	9	(Proteobacteria)
Bacteroidetes
SMT-Pika 2	11	61	Bacteroidales (Bacteroidia)
SMT-Pika 6		45	Bacteroidales (Bacteroidia)
SMT-Pika 7	8	33	Bacteroidales (Bacteroidia)
SMT-Pika 12	8	16	Bacteroidales (Bacteroidia)
SMT-Pika 21		13	Bacteroidales (Bacteroidia)
SMT-Pika 26		7	Bacteroidales (Bacteroidia)
SMT-Pika 37		5	Bacteroidales (Bacteroidia)
Chlorobi
SMT-Pika 13		23	Ignavibacteriales (Ignavibacteria)
Nitrospirae
SMT-Pika 8	37		Thermodesulfovibrionaceae (Nitrospira)
SMT-Pika 15	19		Thermodesulfovibrionaceae (Nitrospira)
SMT-Pika 23	11		Thermodesulfovibrionaceae (Nitrospira)
Spirochaetes
SMT-Pika 30	6		(GN05)
Unclassified Bacteria
SMT-Pika 29		7
SMT-Pika 36		5
Euryarchaeota
SMT-Pika 1		88	DHVE 6 (DHVE-II)
SMT-Pika 5		48	DHVE 6 (DHVE-II)
SMT-Pika 14		21	DHVE 6 (DHVE-II)
SMT-Pika 19		15	DHVE 6 (DHVE-II)
SMT-Pika 32		6	DHVE 6 (DHVE-II)
SMT-Pika 10		25	(MBGE)

### Sheet: Table_S2
Table S2. List of Pacearchaeota genomes analyzed in this study and their basic features. Completeness and contamination were estimated by using 54 single copy genes listed in Table S3.
Genome ID	Organism name	Bioproject	Genome size (Mbp)	Gene number	Completeness	Contamination	GC％
IPdc11a	archaeon IPdc11	PRJDB6687	0.811219	962	0.904	0.0385	0.292
BMS3Abin17	archaeon BMS3Abin17	PRJDB5792	1.09167	1404	0.981481	0.0185185	0.318
AR1	archaeon GW2011_AR1	PRJNA268032	0.56	729	0.942	0.0185185	0.3
AR6	archaeon GW2011_AR6	PRJNA268032	0.51	625	0.731	0.0185	0.427
AR13	archaeon GW2011_AR13	PRJNA268032	0.94	1160	0.865	0	0.28
AR19	archaeon GW2011_AR19	PRJNA268032	0.68	859	0.904	0	0.3
CG5	Candidatus Pacearchaeota archaeon CG10_big_fil_rev_8_21_14_0_10_Pacearchaeota_35_219	PRJNA362739	0.753	1018	0.942	0.0185185	0.3513
CG6	Candidatus Pacearchaeota archaeon CG_4_10_14_0_2_um_filter_Pacearchaeota_05_32_18	PRJNA362739	0.7639	1050	0.981481	0.0185185	0.3155
CG8	Candidatus Pacearchaeota archaeon CG10_big_fil_rev_8_21_14_0_10_Pacearchaeota_31_59	PRJNA362739	0.6356	779	0.981481	0.0185185	0.312
CG10	Candidatus Pacearchaeota archaeon CG_4_9_14_3_um_filter_150_Pacearchaeota_30_11	PRJNA362739	0.6158	832	0.923	0	0.2996
aIPdc11 was newly obtained in this study.

### Sheet: Table_S3
Table S3. Single copy genes (SCGs) used to estimate the completeness and contamination of Pacearchaeota genomes with KEGG Orthology (KO) numbers . The SCGs are selected accoding to those used for Pacearchaeota from shallow groundwater at Rifle Site, Colorado, except for methionyl-tRNA synthetase (K01874) and tryptophanyl-tRNA synthetase (K01867). Methionyl-tRNA synthetase and tryptophanyl-tRNA sy…
	Single copy gene	KOa		Single copy gene	KOa
1	DNA repair and recombination protein RadA	K04483	25	Ribosomal protein L1	K02863
2	Chaperonin GroEL	K04077	26	Ribosomal protein L2	K02886
3	DNA-directed RNA polymerase subunit B	K13798	27	Ribosomal protein L3	K02906
4	Methionine aminopeptidase	K01265	28	Ribosomal protein L4	K02930
5	Transcriptional antiterminator	K02601	29	Ribosomal protein L5	K02931
6	Preprotein translocase subunit SecY	K03076	30	Ribosomal protein L6P/L9E	K02933
7	Ribonuclease HII	K03470	31	Ribosomal protein L11	K02867
8	Alanyl-tRNA synthetase	K01872	32	Ribosomal protein L13	K02871
9	Arginyl-tRNA synthetase	K01887	33	Ribosomal protein L14	K02874
10	Aspartyl-tRNA synthetase	K09759	34	Ribosomal protein L15	K02876
11	Cysteinyl-tRNA synthetase	K01883	35	Ribosomal protein L16/L10E	K02866
12	Glutaminyl-tRNA synthetase	K01885	36	Ribosomal protein L18	K02881
13	Glycyl-tRNA synthetase	K01880	37	Ribosomal protein L22	K02890
14	Histidyl-tRNA synthetase	K01892	38	Ribosomal protein L24	K02895
15	Isoleucyl--tRNA synthetase	K01870	39	Ribosomal protein S2	K02967
16	Leucyl-tRNA synthetase	K01869	40	Ribosomal protein S3	K02982
17	Lysyl-tRNA synthetase	K04567	41	Ribosomal protein S4	K02986
18	Phenylalanyl-tRNA synthetase alpha subunit	K01889	42	Ribosomal protein S5	K02988
19	Phenylalanyl-tRNA synthetase beta subunit	K01890	43	Ribosomal protein S7	K02992
20	Prolyl-tRNA synthetase	K01881	44	Ribosomal protein S8	K02994
21	Seryl-tRNA synthetase	K01875	45	Ribosomal protein S9	K02996
22	Threonyl-tRNA synthetase	K01868	46	Ribosomal protein S10	K02946
23	Tyrosyl-tRNA synthetase	K01866	47	Ribosomal protein S11	K02948
24	Valyl-tRNA synthetase	K01873	48	Ribosomal protein S12	K02950
			49	Ribosomal protein S13	K02952
			50	Ribosomal protein S15P/S13e	K02956
			51	Ribosomal protein S17	K02961
			52	Ribosomal protein S19	K02965

### Sheet: Table_S4
Table S4. Metabolic genes analyzed according to KEGG Orthology numbers (KO).
	gene	KO
Glycolysis	Glucokinase	K12407
	Glucose-6-P/mannose-6-P isomerase	K01810
	Phosphofructokinase	K00850
	Fructose bisphosphate aldolase	K01623
	Triosephos phate isomerase	K01803
	Glyceraldehyde-3-phosphate dehydrogenase	K00134
	Phosphoglycerate kinase	K00927
	Phosphoglyceromutase	K15633
	Enolase	K01689
	Pyruvate kinase	K00873
Pentose phosphate pathway	Glucose-6-phosphate 1-dehydrogenase	K00036
	6-phosphogluconolactonase	K01057
	6-phosphogluconate dehydrogenase	K00033
	Ribose-5-P isomerase	K01807
	Ribulose-P 3-epimerase	K01783
	Transaldolase	K00616
	Transketolase	K00615
Nucleotide salvage pathway	Ribose-phosphate pyrophosphokinase	K00948
	Adenine phosphoribosyltransferase	K00759
	AMP phosphorylase	K18931, K00758
	Ribose-1,5-bisP isomerase	K18237, K08963, K03680
	Ribulose-bisphosphate carboxylase large chain	K01601
Others	Pyruvate-ferredoxin oxidoreductase	K00174
	Copper chaperone	K07213
	Copper-exporting P-type ATPase	K17686

### Sheet: Table_S5
Table S5. List of genes present in contig sequences assembled from DNA sequence fragments from IPdc.
Gene	KO number	BLASTP Hit	E value	Per. Ident.	Accession	Contig ID
Adenine phosphoribosyltransferase	K00759	hypothetical protein QT05_C0005G0020 [archaeon GW2011_AR13]	4e-35	0.4601	KHO53402.1	>NODE_134154_length_512_cov_1.75303_1
AMP phosphorylase	K18931, K00758	hypothetical protein [Candidatus Pacearchaeota archaeon]	0	0.6762	MAH49435.1	>NODE_6737_length_2964_cov_2.22618_2
Ribulose-bisphosphate carboxylase large chain	K01601	ribulose-1,5-bisphosphatecarboxylase/oxygenaselargesubunit [archaeon BMS3Abin17]	0	0.63	GBE19913.1	>NODE_24789_length_1287_cov_2.10859_2
